# Preserved particulate organic carbon is likely derived from the subsurface sulfidic photic zone of the Proterozoic Ocean: evidence from a modern, oxygen-deficient lake

**DOI:** 10.1101/2023.11.19.567733

**Authors:** Ashley Brooke Cohen, Gordon T Taylor, Gregory Henkes, Felix Weber, Lisa N Christensen, Milana Yagudaeva, Evan Lo, Michael McCormick

**Affiliations:** U. S. Naval Research Laboratory, Washington, DC, USA; Stony Brook University, NY, USA; Alfred-Wegener-Institut Helmholtz-Zentrum, Helgoland, Germany; Cold Spring Harbor Laboratory, NY, USA; Moderna; Hamilton College

**Keywords:** carbon fixation pathways, meromictic, carbon stable isotopes, particle-associated, Fayetteville Green Lake, anoxygenic photoautotrophs

## Abstract

Biological processes in the Proterozoic Ocean are often inferred from modern oxygen-deficient environments (MODEs) or from stable isotopes in preserved sediment. To-date, few MODE studies have simultaneously quantified carbon fixation genes and attendant stable isotopic signatures. Consequently, how carbon isotope patterns reflect these pathways has not been thoroughly vetted. Addressing this, we profiled planktonic productivity and quantified carbon fixation pathway genes and associated carbon isotope values of size-fractionated (0.2 – 2.7 and > 2.7 μm) particulate organic carbon values (8^13^C_POC_) from meromictic Fayetteville Green Lake, NY, USA. The high-O_2_ Calvin-Benson-Bassham (CBB) gene (*cbbL)* was most abundant in the <2.7 μm size fraction in shallow oxic and deep hypoxic waters, corresponding with cyanobacterial populations. The low-O_2_ CBB gene (*cbbM)* was most abundant near the lower oxycline boundary in the larger size fraction, coincident with purple sulfur bacteria populations. The reverse citric acid cycle gene (*aclB)* was equally abundant in both size fractions in the deepest photic zone, coinciding with green sulfur bacteria populations. Methane coenzyme reductase A (*mcrA*), of anaerobic methane cyclers, was most abundant at the lower oxycline boundary in both size fractions, coinciding with *Methanoregula* populations. 8^13^C_POC_ values overlapped with the high-O_2_ CBB fixation range except for two negative excursions near the lower oxycline boundary, likely reflecting assimilation of isotopically-depleted groundwater-derived inorganic carbon by autotrophs and acetate oxidation by sulfate-reducers. Throughout aphotic waters, 8^13^C_POC_ values of the large size fraction became 13C-enriched, likely reflecting abundant purple sulfur bacterial aggregates. Microalgal-like isotopic signatures corresponded with increases in *cbbL*, *cbbM* and *aclB*, and enrichment of exopolymer-rich prokaryotic photoautotrophs aggregates. Results suggest that 8^13^C_POC_ values of preserved sediments from areas of the Proterozoic Ocean with sulfidic photic zones may reflect a mixture of alternate carbon-fixing populations exported from the deep photic zone, challenging the paradigm that sedimentary stable carbon isotope values predominantly reflect oxygenic photosynthesis from surface waters.
