## Supplementary material for "Preserved particulate organic carbon is likely derived from the subsurface sulfidic photic zone of the Proterozoic Ocean: evidence from a modern, oxygen-deficient lake": qPCR

### Sheet: cbbL
Depth (m)	PA copies/L	Paerr	FL copies/L	FL err
10	741000	60300	31100000	4100000
15	6670000	1410000	541000	56000
16	1760000	223000	189000	31.6
19	2250000	69200	121000	1570
19.75	338000	25600	7280000	1880000
20	669000	62100	2170000	278000
20.5	1190000	86600	209000	11800
21	4180000	207000	511000	22300
23	1310000	155000	1650000	83500
25	452000	8170	367000	32200
40	3240000	522000	1500000	44500

### Sheet: cbbM
Depth (m)	PA copies/L	Paerr	FL copies/L	FL err
10	0	0	0	0
15	206000	79700	1120000	54200
16	0	0	1480000	157000
19	121000	60500	5840000	684000
19.75	2020000	113000	1530000	130000
20	55600000	6140000	14400000	2370000
20.5	43900000	1580000	8140000	1910000
21	63900000	1140000	2900000	324000
23	7650000	842000	1810000	120000
25	5130000	308000	3780000	1800000
40	8450000	401000	4320000	119000

### Sheet: aclB
Depth (m)	FL copies/L x 10^4	FL err copies/L x 10^4	PA copies/L x 10^4	PA err copies/L x 10^4
10	3.63	0.0377	3.61	0.0972
15	3.69	0.0574	2.52	0.0685
16	8.65	0.281	2.2	0.0442
19	2.77	0.116	3.05	0.0503
19.75	2.92	0.0581	16.5	0.31
20	48.1	0.839	33.3	0.97
20.5	14.9	0.978	20.4	0.39
21	88.4	0.16	115	2.04
23	62.5	0.945	49	9.09
25	39.4	1.92	31.5	1.22
40	24	0.294	37	4.91

### Sheet: mcrA
Depth (m)	PA copies/L	PA err	FL copies/L	FL err
10	0	0	0	0
15	0	0	253000	0
16	55300	658	35500	0
19	1670000	50700	0	0
19.75	2710000	63300	874000	6460
20	213000000	38000000	172000000	16700000
20.5	13600000	337000	26800000	2530000
21	42600000	412000	24000000	600000
23	398000	51800	129000	4180
25	7180000	401000	837000	48400
40	5950000	101000	93100	370
