## Supplementary material for "Preserved particulate organic carbon is likely derived from the subsurface sulfidic photic zone of the Proterozoic Ocean: evidence from a modern, oxygen-deficient lake": biological_metadata

### Sheet: BHPJuly2017
Depth (m)	BHP (µg C/L/d)	Error BHP (µg C/L/d)	BHP (µmoles C/L/d)	Error BHP (µmoles C/L/d)
10	2.23	0.0751	0.186	0.00626
15	9.27	0.312	0.773	0.026
19	7.57	0.252	0.631	0.021
20	57.2	2.01	4.77	0.167
20.5	0.779	0.0256	0.0649	0.00214
21	3.03	0.101	0.253	0.00844
23	0.853	0.0285	0.0711	0.00238
25	0.613	0.0203	0.0511	0.00169
40	0.0835	0.00346	0.00696	0.000288

### Sheet: ICAJuly2017
Depth (m)	Light DIC assimilation (µmoles IC/L/d)	Light DIC assimilation propagated error (µmoles IC/L/d)	Total DIC assimilation (µmoles IC/L/d)	Total DIC assimilation propagated error (µmoles IC/L/d)	Dark DIC assimilation (µmoles IC/L/d)	Dark DIC assimilation propagated error (µmoles IC/L/d)
10			0.132201	0.037678
15			0.122038	0.0285915
19	2.02606	2.75442	2.37527	2.71861	0.349212	0.442658
20	4.85738	0.742839	5.21541	0.738316	0.358028	0.0818496
20.5	15.2654	1.79811	16.3529	1.75832	1.08747	0.376184
21	14.9273	2.85467	15.4992	2.84379	0.57186	0.249081
23	1.74121	0.709739	1.92725	0.7078	0.186043	0.0524246
25			2.04642	0.562661
40			0.462342	0.0692085

### Sheet: ICAJuly2018
Depth (m)	Light DIC assimilation (µmoles IC/L/d)	Light DIC assimilation propagated error (µmoles IC/L/d)	Total DIC assimilation (µmoles IC/L/d)	Total DIC assimilation propagated error (µmoles IC/L/d)	Dark DIC assimilation (µmoles IC/L/d)	Dark DIC assimilation propagated error (µmoles IC/L/d)
25	0.384598	0.107138	0.626597	0.0585448	0.241999	0.0897282
23	1.71762	0.195893	2.18214	0.189458	0.464528	0.0497967
21	8.16087	0.995983	11.071	0.738734	2.91011	0.668023
20.5	22.2014	1.79764	26.5627	1.71246	4.36124	0.546822
20.25	2.23864	0.572782	3.03862	0.570896	0.799983	0.0464506
20	0.965584	0.401312	1.04052	0.399683	0.0749383	0.0361168
19	0.135689	0.0426719	0.146626	0.0313593	0.0109363	0.0289394

### Sheet: DAPIcells
Depth (m)	Date	average (cells/L)	error (cells/L)	average (cells/L) x 10^9	error x 10^9		Depth (m)	Date	average (cells/L)	error (cells/L)	x 10^9 concentration cells/L	error x 10^9 cells/L
10	2017-07-01	3746654723	5.57567e+08	3.74665	0.557567		20	2018-07-01	4790000000	1060000000	4.79	1.06
15	2017-07-01	4115938394	5.85109e+08	4.11594	0.585109		20.25	2018-07-01	3210000000	649000000	3.21	0.649
16	2017-07-01	4165941592	6.82191e+08	4.16594	0.682191		20.5	2018-07-01	9940000000	2210000000	9.94	2.21
19	2017-07-01	4782354431	5.95055e+08	4.78235	0.595055		21	2018-07-01	6960000000	319000000	6.96	0.319
20	2017-07-01	6620719328	7.18985e+08	6.62072	0.718985		23	2018-07-01	2600000000	551000000	2.6	0.551
20.5	2017-07-01	13810209186	1689225773	13.8102	1.68923
20.75	2017-07-01	8998255231	1244529500	8.99826	1.24453
21	2017-07-01	9750431365	1129917889	9.75043	1.12992
23	2017-07-01	5806923568	8.56087e+08	5.80692	0.856087
25	2017-07-01	5150704061	4.91678e+08	5.1507	0.491678
40	2017-07-01	8071190407	1235602173	8.07119	1.2356
