## Supplementary material for "Preserved particulate organic carbon is likely derived from the subsurface sulfidic photic zone of the Proterozoic Ocean: evidence from a modern, oxygen-deficient lake": isotope_data

Depth (m)	Particle-associated d 13C/12C	Free-living d 13C/12C
10	-36.34	-31.65
10
15	-37.94
15
16	-39.26	-32.55
16	-35.57
18	-40.24	-34.73
19	-40.26	-33.72
19
20	-40.04	-41.95
20	-38.66	-41.81
20.5	-41.85	-34.31
20.5	-42.64	-35.84
21	-39.91	-35.15
21	-39.74	-35.35
23	-40.19	-35.85
25	-39.27	-35.79
25	-38.57	-36.94
40	-37.18	-36.35
40	-36.73	-34.99
